# DNA, Morphology, and Ecology Resurrect Previously Synonymized Species of North American *Stereum* and Suggest Extensive Undescribed Global Diversity

**DOI:** 10.1101/2020.10.16.342840

**Authors:** Sarah DeLong-Duhon, Robin K. Bagley, Andrew A. Forbes

## Abstract

*Stereum* is an exceedingly common but taxonomically confounding genus of basidiomycete fungus with a cosmopolitan distribution. Lack of consensus about morphological and geographic boundaries of many *Stereum* species has resulted in a lack of consistency in identification of physical specimens, a problem that cascades to their associated published DNA sequences. A critical initial step towards addressing these issues is determining the scope of the problem. Here, we first use integrative taxonomy to delimit species in the North American *Stereum ostrea* complex. We use morphological and ecological characters, alongside ITS rDNA sequences of specimens from midwestern and eastern North America to show that “*Stereum ostrea”* in this region is a complex of at least three reproductively isolated sister species: *S. lobatum*, *S. fasciatum*, and *S. subtomentosum*. We then extend lessons from this case study to a set of publicly available *Stereum* ITS sequences to assess the accuracy of species names represented by existing sequence data. ASAP species delimitation successfully discriminates among the three newly revealed species in the *S. ostrea* species complex, but also reveals considerable cryptic diversity across global *Stereum* and widespread inconsistency in application of species names. Though ITS alone should not be used to delimit species or describe evolutionary relationships, its application here helps direct new hypotheses and suggests several areas of *Stereum* taxonomy that require revision. The critical future work of disentangling *Stereum* taxonomy and evolution should combine a multilocus genetic approach with morphology, ecology, and a global sampling strategy.
