## Supplementary Table 2 for "DNA, Morphology, and Ecology Resurrect Previously Synonymized Species of North American *Stereum* and Suggest Extensive Undescribed Global Diversity"

### Sheet: Sheet1
Supplementary Table 2. Taxa included in ASAP analysis including available metadata. Identifications and Region columns separated by putative species based on 30 species estimate. Names highlighted in green were collected for this study.
Name	Identifications	Region	Country	Host	Isolation source	Notes	Publication Title
MT214901.1 Stereum sanguinolentum voucher CLZhao 862	Stereum sanguinolentum (48), Stereum gausapatum (2), Stereum rugosum (1)	China, Europe, North America, New Zealand	China
MT214899.1 Stereum sanguinolentum voucher CLZhao 850			China
MT214898.1 Stereum sanguinolentum voucher CLZhao 832			China
MT214900.1 Stereum sanguinolentum voucher CLZhao 852			China
MK404514.1 Stereum sanguinolentum voucher CLZhao 8286			China
MH121199.1 Stereum sanguinolentum voucher He2809 s			China
MH121198.1 Stereum sanguinolentum voucher Dai15074			China
MT214903.1 Stereum sanguinolentum voucher CLZhao 934			China
MK404513.1 Stereum sanguinolentum voucher CLZhao 8253			China
MT214904.1 Stereum sanguinolentum voucher CLZhao 949			China
MT214902.1 Stereum sanguinolentum voucher CLZhao 3623			China
MH121200.1 Stereum sanguinolentum voucher He1675			China
EU673085.1 Stereum sanguinolentum strain FBCC1147
MH856746.1 Stereum sanguinolentum strain CBS 529.50			Canada: Ontario
AY618670.1 Stereum sanguinolentum strain WRCF-B12
NAMPA856-21|Stereum sanguinolentum|ITS			United States, Washington
MW090831.1 Stereum sanguinolentum isolate Ss37C-20GAa			Poland: Gorce National Park	Abies alba
EU673086.1 Stereum sanguinolentum strain FBCC1148			none
KF996533.1 Stereum sanguinolentum isolate 13-27			Italy	Picea abies
KR072495.1 Stereum sanguinolentum strain K8			Latvia	Picea abies
MH856041.1 Stereum gausapatum strain CBS 349.39			Belgium
AF533962.1 Stereum sanguinolentum
MH121202.1 Stereum sanguinolentum voucher He2806			China
FJ903322.1 Stereum sanguinolentum isolate C46			Latvia	Picea abies
JF440580.1 Stereum sanguinolentum strain VL225			Lithuania	Pinus mugo
JQ765684.1 Stereum sanguinolentum isolate O5			Sweden	Picea abies
KT943941.1 Stereum sanguinolentum strain F02 6971			Switzerland	Picea abies
MH071730.1 Stereum sanguinolentum			Ireland		Creosote-treated Scots Pine Utility Pole
KY352531.1 Stereum sanguinolentum			Sweden	Picea abies
AY805632.1 Stereum sanguinolentum isolate olrim881			Sweden		Picea abies wood disc
MT214897.1 Stereum sanguinolentum voucher CLZhao 2924			China
AY781272.1 Stereum sanguinolentum olrim37			Sweden	Picea abies
MW855600.1 Stereum sanguinolentum isolate HBAU15202
KM044077.1 Stereum sanguinolentum isolate 8 11 1 4			Switzerland: Canton Grisons, Vals	Picea abies
MT214896.1 Stereum sanguinolentum voucher CLZhao 695			China
KU559367.1 Stereum sanguinolentum voucher He2111			USA
EU673084.1 Stereum sanguinolentum strain FBCC1146
KP714585.1 Stereum sanguinolentum strain GW OTU57			Austria: Haggen		in-growth mesh bags in subalpine soil
SD0036 Stereum sanguinolentum			USA: Iowa, Toddville	Pinus strobus
JQ918156.1 Stereum sanguinolentum isolate JKM56			New Zealand	Pinus radiata
JN017926.1 Stereum sanguinolentum isolate NZFS3368			New Zealand	Pinus radiata
JN017924.1 Stereum sanguinolentum isolate IAH1103			New Zealand	Pinus radiata
JN017922.1 Stereum sanguinolentum isolate NZFS3323			New Zealand	Pinus radiata
MW288747.1 Stereum gausapatum strain EXF-15142							Fungi on old/deteriorated canvas paintings
KM044072.1 Stereum sanguinolentum isolate 6 3 1 3			Switzerland: Canton Grisons, Trun	Picea abies
KM044078.1 Stereum sanguinolentum isolate 8 11 4 3			Switzerland: Canton Grisons, Vals	Picea abies
KM044071.1 Stereum sanguinolentum isolate 6 1 1 4			Switzerland: Canton Grisons, Trun	Picea abies
ONT359-08|Stereum rugosum|ITS			Canada, Ontario			Hemlock-Cedar Forest
MH121201.1 Stereum sanguinolentum voucher He3062			China
MT431343.1 Stereum sanguinolentum isolate 26 MINIAV			Portugal	Pinus pinaster
FN539053.1 Stereum rugosum isolate st82	Stereum rugosum (9), Stereum sanguinolentum (1)	Europe
FN539052.1 Stereum rugosum isolate st80
KT943935.1 Stereum rugosum strain A03 7412			Switzerland	Picea abies
FN539049.1 Stereum rugosum isolate st79
FN539050.1 Stereum rugosum isolate st8
AM269811.1 Stereum rugosum isolate 388020
MW376710.1 Stereum rugosum voucher LUGO:ECC16120701			Spain: Galicia, Lugo, Courel		On Fagus sylvatica dead trunk
MH862811.1 Stereum rugosum strain CBS 108843			Turkey
NOBAS1719-16|Stereum rugosum|ITS			Norway, Telemark, Tinn
MH860027.1 Stereum sanguinolentum strain CBS 116.71			Netherlands
MT214895.1 Stereum sanguinolentum voucher CLZhao 4632	Stereum sanguinolentum (2)	China	China
MK343662.1 Stereum sanguinolentum voucher CLZhao 4655			China
MT214894.1 Stereum sanguinolentum voucher CLZhao 4578	Stereum sanguinolentum (2)	China	China
MK404518.1 Stereum sanguinolentum voucher CLZhao 8698			China
MH121205.1 Stereum sp. voucher He4459	Stereum sp. (3)	China	China
MH121204.1 Stereum sp. voucher He4483			China
MH121203.1 Stereum sp. voucher He4481			China
MT214937.1 Stereum ostrea voucher CLZhao 10574	Stereum ostrea (4)	China	China
MT214938.1 Stereum ostrea voucher CLZhao 10570			China
MT214936.1 Stereum ostrea voucher CLZhao 4615			China
MT214935.1 Stereum ostrea voucher CLZhao 4378			China
SD0005 Stereum complicatum	Stereum complicatum (22), Stereum sp. (9), Stereum sanguinolentum (1), Uncultured Stereum (1)	North America (eastern), South America, Antarctica	USA: Iowa, Cedar Rapids	Hardwood
SD0028 Stereum complicatum			USA: Iowa, Toddville	Hardwood
MW704106.1 Stereum complicatum voucher S.D. Russell MycoMap 193			USA: Indiana, Morgan County
KJ140584.1 Stereum complicatum voucher CFMR:DLL2011-063			USA: central Wisconsin			maple-dominated forests
MZ711244.1 Stereum complicatum voucher iNAT:33339295			USA: Pennsylvania, Butler, Butler Township			https://www.inaturalist.org/observations/33339295
SD0040 Stereum complicatum			USA: IA, Central City	Hardwood
SD0008 Stereum complicatum			USA: IA, Toddville	Carya ovata
MN752263.1 Stereum sp. isolate D108-ITS4 L23.ab1			USA: Arkansas				A preliminary study of wood-decay fungi in forests of northwest Arkansas
MT777419.1 Stereum sp. isolate EAB-37-10			USA: MN
MH268105.1 Stereum sp. strain AMB05 6B			Peru	Micrandra elata	inner bark
MF161283.1 Stereum complicatum isolate BHI-F476a			USA: World'S End, Boston Harbor Islands, MA		bark of deciduous tree
MZ711250.1 Stereum complicatum voucher iNAT:33466056			USA: Pennsylvania, Butler, Butler Township			https://www.inaturalist.org/observations/33466056 On fallen branch, maple/oak/cherry woods on edge of spruce hedgerow
MH211784.1 Stereum sp. voucher FLAS-F-61172			USA: Florida, Putnam County, Ordway-Swisher Biological Station			Florida, Putnam County, Ordway-Swisher Biological Station, by Timmon's Creek Bridge. 29.720457, -81.970066. Habitat is Quercus virginiana dominated hardwood forest, with some Carya, and sometimes palmettos
SD0042 Stereum complicatum			USA: Iowa, Cedar Rapids	Hardwood
KJ140563.1 Stereum complicatum voucher CFMR:DLL2011-039			USA: central Wisconsin
MW704110.1 Stereum complicatum voucher S.D. Russell MycoMap 4882			USA: Indiana, Warren County, Weiler-Leopold Nature Preserve
EU009970.1 Stereum sp. Vega464			Colombia	Coffea arabica		leaf endophyte
MN752262.1 Stereum sp. isolate D108-ITS1 L21.ab1			USA: Arkansas				A preliminary study of wood-decay fungi in forests of northwest Arkansas
KJ831872.1 Stereum sp. 1 RG-2014 strain IQ222 i			Peru	Hevea brasiliensis
KU559368.1 Stereum complicatum voucher He2234			USA
SD0010 Stereum complicatum			USA: Iowa, Mt. Vernon	Hardwood
EU009969.1 Stereum sp. Vega483 18S			Colombia	Coffea arabica		seed endophyte
MN749663.1 Stereum complicatum isolate B84-ITS4 E16.ab1			USA: Arkansas				A preliminary study of wood-decay fungi in forests of northwest Arkansas
AY089730.1 Stereum sanguinolentum isolate Fp-102551
KJ831873.1 Stereum sp. 1 RG-2014 strain IQ225			Peru	Hevea brasiliensis	leaf
MG231827.1 Stereum complicatum voucher CLZhao 57			China
MN749662.1 Stereum complicatum isolate B84-ITS1 E14.ab1			USA: Arkansas				A preliminary study of wood-decay fungi in forests of northwest Arkansas
SD0013 Stereum complicatum			USA: IA, Central City	Hardwood
MG231825.1 Stereum complicatum voucher CLZhao 54			China
MG231828.1 Stereum complicatum voucher CLZhao 69			China
MG231824.1 Stereum complicatum voucher CLZhao 18			China
MG231826.1 Stereum complicatum voucher CLZhao 55			China
KC785597.1 Uncultured Stereum clone 067			Antarctica: Warren Cave, Mt. Erebus
KT876602.1 Stereum gausapatum isolate P9-3	Stereum hirsutum (72), Stereum sp. (21), Stereum complicatum (17), Stereum gausapatum (13), Stereum armeniacum (3), Stereum rugosum (1), Stereum annosum (1), other (1)	Europe, Russia, China, South America, South Korea, Central Asia, North America (western)
FN539063.1 Stereum hirsutum isolate oak16			United Kingdom	oak	oak sapwood
KY264753.1 Stereum gausapatum isolate F28			Serbia	oak	oak wood
KR909200.1 Stereum hirsutum isolate BC				grapevine	wood
FJ999712.1 Stereum hirsutum strain T1B1c.2-P			Austria: Burgenland		ripe grapes
KF638521.1 Stereum sp. Calen 62-3			Chile		historic wood	from title "historic wooden churches"
MK028519.1 Stereum gausapatum strain Montri-295
KC759487.1 Uncultured Stereum clone D4.2011			Argentina: Patagonia	Nothofagus nervosa (Rauli)	ectomycorrhizal root tip	isolation source mycorrhizal root tip
MH862626.1 Stereum armeniacum strain CBS 944.96			France			paratype
KX578081.1 Stereum hirsutum isolate gap67			France: Corsica	Quercus ilex logs	fruiting body
KF897020.1 Stereum gausapatum			United Kingdom: University of East Anglia, Norwich's City		Fruiting body 26
KF562016.1 Stereum gausapatum strain P.CH-15			Chile		wood
MK050606.2 Stereum sp. isolate Darabkola 1			Iran
MK650357.1 Stereum sp. strain BSNB-0558					Astrocaryum sciophilum endophytes
MK650356.1 Stereum sp. strain BSNB-0550					Astrocaryum sciophilum endophytes
MK650354.1 Stereum sp. strain BSNB-0532					Astrocaryum sciophilum endophytes
MK650353.1 Stereum sp. strain BSNB-0531					Astrocaryum sciophilum endophytes
MK650352.1 Stereum sp. strain BSNB-0523					Astrocaryum sciophilum endophytes
KC514824.1 Stereum sp. Calem
KY628654.1 Stereum hirsutum strain OBCC 5028			Turkey
KX928844.1 Stereum sp. strain 12a9					dairy product
FN539048.1 Stereum gausapatum isolate st69
MK796152.1 Stereum armeniacum isolate cp35			Italy
MZ687378.1 Stereum hirsutum strain EXF-10695
KT958547.1 Stereum gausapatum strain DsppF26					larvae and adults		Symbionts of parasitic bark beetles
MF476012.1 Stereum hirsutum isolate Wi-XI-1.1					air
MH860009.1 Stereum hirsutum strain CBS 930.70			Germany
DQ000294.1 Stereum annosum strain CTM10313
MH671319.1 Stereum hirsutum strain BEOFB1710			Serbia				Diversity and seasonal dynamics of airborne fungi in cultural heritage conservation facility
KC180755.1 Stereum gausapatum isolate GPO LL 01 B1			Argentina: Llao-Llao, San Carlos de Bariloche, Rio Negro	Gaultheria poeppigii	hair root
MT526362.1 Stereum hirsutum voucher TASM:YG-G15			Uzbekistan	Quercus sp.
MT526359.1 Stereum hirsutum voucher TASM:YG056			Uzbekistan	decay wood
MT526356.1 Stereum hirsutum voucher TASM:YG51			Uzbekistan	Acer sp.
MT526360.1 Stereum hirsutum voucher TASM:YG057			Uzbekistan	Acer tataricum subsp. semenovii
JQ781720.1 Stereum hirsutum isolate A10B
MW620048.1 Stereum sp. isolate 3230.2F21			Hungary		biofilm on submerged wood in temperate lake
KT692547.1 Stereum hirsutum strain V1EG4a					wheat plant
KX218390.1 Stereum rugosum			Germany	monocotyledonous plant	root
KX838369.2 Stereum hirsutum strain P2A			Germany	Arrhenatherum elatius
MZ687372.1 Stereum hirsutum strain EXF-10691							A multidisciplinary study of biodeteriorated Celje Ceiling, a tempera painting on canvas
NOBAS7709-19|Stereum hirsutum|ITS			Norway, Hordaland, Stord
FJ999713.1 Stereum hirsutum strain T1B1c.3-P			Austria: Burgenland	ripe grapes
KT876600.1 Stereum gausapatum isolate P9-1							Detection of human pathogenic Fusarium species in hospital and communal sink biofilms by using a highly specific monoclonal antibody
KT823799.1 Stereum hirsutum strain Gall 34 18S			Switzerland		Dryocosmus kuriphilus galls		Interaction between two invasive organisms on the European chestnut: does the chestnut blight fungus benefit from the presence of the gall wasp?
MW826125.1 Stereum hirsutum strain 170216GAR11K4			Spain		air sample		Environment-driven control of the dispersal of fungi in subterranean ecosystems: the case of La Garma Cave (northern Spain)
MK322311.1 Stereum sp. strain RGM1319			Chile		Tree (Plum, D Agent-Daian)
MZ026845.1 Stereum hirsutum isolate AL136							Botryosphaeriaceae species associated with gallery systems of Coroebus florentinus and Coroebus undatus in declining cork oak trees
MK513861.1 Stereum hirsutum isolate R44			Portugal: Coimbra		Limestone		Fungal diversity and distribution across distinct biodeterioration phenomena in limestone walls of the old cathedral of Coimbra, UNESCO World Heritage Site
MF475959.1 Stereum hirsutum isolate Au-IX-1.4					air
KX449509.1 Stereum hirsutum strain Champ-105			France: Champenoux
MT526357.1 Stereum hirsutum voucher TASM:YG030			Uzbekistan	Acer tataricum subsp. semenovii
MG827312.1 Stereum hirsutum strain ASK3			USA: Alaska, Denali National Park and Preserve		soil sample
MH862810.1 Stereum hirsutum strain CBS 108532			Russia
MW540470.1 Stereum hirsutum isolate 11.25			Croatia		Quercus robur acorn
KT876601.1 Stereum gausapatum isolate P8-2							Detection of human pathogenic Fusarium species in hospital and communal sink biofilms by using a highly specific monoclonal antibody
KF638520.1 Stereum sp. Calen 62			Chile		historic wood		Investigations of Biodeterioration by Fungi in Historic Wooden Churches of Chiloe, Chile
MT044393.1 Stereum hirsutum voucher SFC20170809 10							Investigating wood decaying fungi diversity in Central Siberia, Russia using ITS sequence analysis and interaction with host trees
MT156133.1 Stereum sp. strain GLMC 475			Germany	Prunus domestica			Prunus trees in Germany - a hideout of unknown fungi?
EU673089.1 Stereum hirsutum strain FBCC1151
EU673088.1 Stereum hirsutum strain FBCC1150
EU673087.1 Stereum hirsutum strain FBCC1149
AY854063.1 Stereum hirsutum isolate AFTOL-ID 492
MK351707.1 Stereum hirsutum voucher KA17-0620			Kyrgyzstan
MK460970.1 Stereum gausapatum strain ISK3 11			Poland	Salicornia europaea
MK351696.1 Stereum hirsutum voucher KA16-1058			Kyrgyzstan
NOBAS768-15|Stereum hirsutum|ITS			Norway, Oppland, Lunner
AF218401.1 Stereum annosum
MW485559.1 Stereum sp. isolate 9271
MZ150492.1 Stereum hirsutum isolate HBAU15725
MZ150491.1 Stereum hirsutum isolate HBAU15197
MK322276.1 Stereum sp. strain RGM180			Chile		Tree (Apple, Pacific Gala)
MZ374558.1 Stereum sp. isolate AODJ.161.81
AM269810.1 Stereum hirsutum isolate DP49							A multiplex PCR-based method for the detection and early identification of wood rotting fungi in standing trees
MT076096.1 Stereum sp. isolate O1-10 voucher 022 contig O1-10 Stereum sp.			Argentina: Los Alerces National Park	Nothofagus dombeyi	wood core
MK509784.1 Stereum sp. strain STERS			Slovakia	Scots pine	root of outplanted seedling
KM098123.1 Stereum hirsutum
KJ668449.1 Stereum hirsutum voucher KUC20121102-16			South Korea
MH121190.1 Stereum subtomentosum voucher Dai15072			China
MT178804.1 Stereum armeniacum strain EXF-14932							Fungal degradation of drinking water storage tanks
EU851113.1 Stereum hirsutum isolate Shi4							Identification and characterization of fungi associated with Esca in vineyards in Comunidad Valencia (Spain)
EU851110.1 Stereum hirsutum isolate Shi1							Identification and characterization of fungi associated with Esca in vineyards in Comunidad Valencia (Spain)
KY549798.1 Stereum hirsutum isolate IS3							Grapevine trunk disease in German viticulture II. Associated fungi occurring on non-Vitis hosts, and first report of Phaeoacremonium angustius
AY207328.1 Stereum sp. Po50
KP985742.1 Stereum hirsutum strain BS7					buckwheat seed		Fungal communities from seeds of common and tartary buckwheat affect seed germination and seedling secondary metabolism
DQ404323.1 Stereum hirsutum strain 9901
DQ400105.1 Stereum hirsutum isolate A12 i
MT526358.1 Stereum hirsutum voucher TASM:YG048			Uzbekistan	dried wood
ARG006-08|Stereum sp.|ITS			Argentina			very common on nothofagus, also found on 29th January etc., Nothofagus dumbeyi, Laureliopsis Philippiana, Podocarpus noubigena
KR704650.1 Stereum hirsutum strain SOC-250			Spain: Madrid	Vitis vinifera
EU851114.1 Stereum hirsutum isolate Shi5							Identification and characterization of fungi associated with Esca in vineyards in Comunidad Valencia (Spain)
EU851112.1 Stereum hirsutum isolate Shi3							Identification and characterization of fungi associated with Esca in vineyards in Comunidad Valencia (Spain)
KF313120.1 Stereum hirsutum strain SFCF20120803-27					pine root		Diversity of endophytic fungi associated with Pinus thunbergii in coastal shelterbelts of Korea
MK343657.1 Stereum hirsutum voucher CLZhao 4713			China
MK343654.1 Stereum hirsutum voucher CLZhao 4476			China
MK343656.1 Stereum hirsutum voucher CLZhao 4710			China
MK343655.1 Stereum hirsutum voucher CLZhao 4580			China
MW554257.1 Stereum complicatum voucher 110116MFBPC469
LC430906.1 Stereum hirsutum Wu1109 127			China
MT214907.1 Stereum complicatum voucher CLZhao 2983			China
MT214906.1 Stereum complicatum voucher CLZhao 1732			China
MT214905.1 Stereum complicatum voucher CLZhao 968			China
MK343653.1 Stereum hirsutum voucher CLZhao 4417			China
MT214911.1 Stereum complicatum voucher CLZhao 3982			China
MG231830.1 Stereum hirsutum voucher CLZhao 1411			China				Fungal diversity study of Ailaoshan National Nature Reserve
MT214912.1 Stereum complicatum voucher CLZhao 3412			China
DQ404322.1 Stereum hirsutum				Tremella aurantialba strain 9102		Stereum would be the host not Tremella
DQ400106.1 Stereum hirsutum isolate A22
MK343652.1 Stereum hirsutum voucher CLZhao 4366			China
MW732480.1 Stereum cf. hirsutum isolate MushroomObserver.org/356307			USA: California, Sonoma Co., CYO Mcgucken Camp
MZ150338.1 Stereum hirsutum isolate y3.24			USA: Napa, California		vineyard spore trap		DNA-based detection of grapevine trunk diseases from environmental spore samples
MN218206.1 Stereum hirsutum isolate KARE1330			USA: California	Prunus dulcis	wood canker
MN218207.1 Stereum hirsutum isolate KARE1336			USA: California	Prunus dulcis	wood canker
JF705934.1 Stereaceae sp. PIMO 23			USA: Montana, Antler Ridge Property	Pinus monticola
MW855945.1 Stereum hirsutum isolate HBAU15183
MH071726.1 Stereum hirsutum			Ireland		Creosote-treated Scots Pine Utility Pole		Incidence of decay in Scots pine poles in Ireland
MT214910.1 Stereum complicatum voucher CLZhao 3950 i			China
MT214909.1 Stereum complicatum voucher CLZhao 3922			China
MT214908.1 Stereum complicatum voucher CLZhao 3912			China
MT214913.1 Stereum complicatum voucher CLZhao 3389			China
KC505570.1 Stereum hirsutum isolate HE21018
MT214914.1 Stereum complicatum voucher CLZhao 3362			China
MT214915.1 Stereum complicatum voucher CLZhao 3348			China
MT214917.1 Stereum complicatum voucher CLZhao 3356			China
MT214916.1 Stereum complicatum voucher CLZhao 3353			China
MH160727.1 Stereum hirsutum voucher MushroomObserver.org/312763			USA: California, Contra Costa Co., Las Trampas Regional Wilderness		Quercus agrifolia log
KF638542.1 Stereum sp. Tenaun 71-2 CH			Chile		historic wood
MT214920.1 Stereum complicatum voucher CLZhao 4180			China
MT214918.1 Stereum complicatum voucher CLZhao 4157			China
MT214919.1 Stereum complicatum voucher CLZhao 4424			China
KX440605.1 Stereum hirsutum
MH121189.1 Stereum subtomentosum voucher Cui12823			China
MH121188.1 Stereum subtomentosum voucher He3000			China
MH121187.1 Stereum subtomentosum voucher Dai13343			China
MH027639.1 Stereum gausapatum strain Mad-1			Portugal: Madeira island
KX578022.1 Stereum gausapatum isolate Mad-3
KF638513.1 Stereum sp. Achao 47			Chile		historic wood
MH121191.1 Stereum complicatum voucher He2172	Stereum complicatum (1)	North America	USA			not included in the publication	Phylogeny and taxonomy of Echinodontium and related genera
HM583853.1 Cf. Stereum sp. 1 AJMH-2010	Cf. Stereum sp. (1)	Australia	Australia	Eucalyptus obliqua		the only one from Australia or Eucalyptus, no other matching sequences	Identifying wood decay fungi in Tasmanian Eucalyptus obliqua
KJ832019.1 Stereum sp. 2 RG-2014 strain TC106	Stereum fasciatum (10), Stereum sp. (5), Stereum ostrea (4), Stereum cf. ostrea (2)	North America (eastern), Peru	Peru	Hevea brasiliensis	sapwood
MN749634.1 Stereum ostrea isolate B114-ITS1 E22.ab1 i			USA: Arkansas				A preliminary study of wood-decay fungi in forests of northwest Arkansas
SD0002 Stereum fasciatum			USA: Iowa, Cedar Rapids	Quercus alba
MN749635.1 Stereum ostrea isolate B114-ITS4 E24.ab1			USA: Arkansas				A preliminary study of wood-decay fungi in forests of northwest Arkansas
MW704099.1 Stereum fasciatum voucher S.D. Russell MycoMap 1638			USA: Indiana, Marion County, Indianapolis, Garfield Park
KJ831876.1 Stereum sp. 2 RG-2014 strain IQ259			Peru	Hevea brasiliensis	leaf
MT551953.1 Stereum cf. ostrea voucher MO364227			USA: California
NAMPA009-19|Stereum cf. ostrea|ITS|MT551953						same as MT551953
KU559366.1 Stereum ostrea voucher SHe2067			USA
MK397027.1 Stereum sp. voucher S.D. Russell MycoMap 260			USA: Indiana, Linton
MG748589.1 Stereum ostrea voucher SDR-MM5666			USA: Indiana, Delaware County, Selma, Oakwood Retreat Center
MW704113.1 Stereum fasciatum voucher S.D. Russell Mushroom Observer 224586			USA: Indiana, Posey County, New Harmony
SD0041 Stereum fasciatum			USA: Iowa, Cedar Rapids	Hardwood
SD0043 Stereum fasciatum			USA: Alabama, Grant	Hardwood
SD0022 Stereum fasciatum			USA: Iowa, Cedar Rapids	Quercus alba
MW704100.1 Stereum fasciatum voucher S.D. Russell MycoMap 3294			USA: Indiana, Carroll County, Delphi
SD0029 Stereum fasciatum			USA: Iowa, Cedar Rapids	Quercus alba
KJ831881.1 Stereum sp. 2 RG-2014 strain IQ62			Peru	Hevea brasiliensis	leaf
MW704104.1 Stereum fasciatum voucher S.D. Russell MycoMap 5319			USA: Indiana, Pulaski County, Winamac, Tippecanoe River State Park
MH268104.1 Stereum sp. strain JHGB02 3A			Peru	Hevea brasiliensis	seedling stem
SD0019 Stereum fasciatum			USA: Iowa, Cedar Rapids	Hardwood
MH121193.1 Stereum ostrea voucher He20140723 6	Stereum ostrea (5), Stereum (1), Stereum hirsutum (1)	China, New Zealand, Sri Lanka	China
MT214934.1 Stereum ostrea voucher CLZhao 2375			China
MH855823.1 Stereum ostrea strain CBS 361.36
Stereum|PDD 93978|NZ			New Zealand: Bay of Plenty, near Ruatahuna, Te Waiiti
Stereum ostrea|PDD 93976|NZ			New Zealand: Bay of Plenty, near Ruatahuna, Te Waiiti
Stereum ostrea|PDD 109770 |NZ			New Zealand
KP715550.1 Stereum hirsutum voucher UOC-DAMIA-D09			Sri Lanka: IFS Sam Popham Arboretum, Dambulla		dead wood on the forest floor
MH121194.1 Stereum ostrea voucher Cui11015	Stereum ostrea (1)	China	China
MT214933.1 Stereum ostrea voucher CLZhao 3358	Stereum ostrea (1), Stereum hirsutum (1)	China	China
MH114888.1 Stereum hirsutum voucher CLZhao 3358			China
FJ810141.1 Stereum hirsutum strain dd08023	Stereum hirsutum (5), Stereum ostrea (5), Stereum sp. (1)	China	China
FJ810144.1 Stereum hirsutum strain dd08027			China
MT214930.1 Stereum ostrea voucher CLZhao 4317			China
MT214932.1 Stereum ostrea voucher CLZhao 4227			China
MT214929.1 Stereum ostrea voucher CLZhao 3420			China
MH374612.1 Stereum sp. strain SFC102277							Fungal diversity and enzyme activity associated with the macroalgae, Agarum clathratum
FJ810148.1 Stereum hirsutum strain dd08031			China
FJ810129.1 Stereum hirsutum strain dd08002			China
MT214928.1 Stereum ostrea voucher CLZhao 2239			China
MH114887.1 Stereum hirsutum voucher CLZhao 2239			China
MT214931.1 Stereum ostrea voucher CLZhao 3487			China
Stereum vellereum LQ|JAC12464|NZ	Stereum vellereum (10), Stereum sp. (1), Stereum (1)	New Zealand	New Zealand
MW740260.1 Stereum vellereum strain HHB-19031			New Zealand: Auckland, Workman Track, Hunua Range, SE of Auckland	Agathis australis	fallen branch
Stereum vellereum|PDD 104662|NZ			New Zealand: Nelson
MZ325961.1 Stereum sp. strain ICMP 16953			New Zealand: Rangitoto Station		fallen branch
Stereum vellereum|PDD 93734|NZ			New Zealand: Taupo	Weinmannia racemosa
Stereum vellereum|PDD 89157|NZ			New Zealand: Waikato, Rangitoto Station
Stereum vellereum|PDD 92076|NZ			New Zealand: Waikato, near Otorohanga, Rangitoto Station
Stereum vellereum|JAC15877|NZ May2020 12			New Zealand
Stereum vellereum|PDD 93697|NZ			New Zealand: Waikato, near Te Kuiti, Pehitawa Reserve
Stereum|FUNNZ2018/2302C|NZ			New Zealand
Stereum vellereum|PDD 93723|NZ			New Zealand: Taupo, near National Park, Kurua Reserve	Weinmannia racemosa
Stereum vellereum|JAC15979|NZ May2020 8			New Zealand
MT214921.1 Stereum complicatum voucher CLZhao 3469	Stereum complicatum (1)	China	China
SD0026 Stereum lobatum	Stereum lobatum (12), Stereum sp. (9), Stereum hirsutum (2), Stereum ostrea (1), Stereum (1)	North America (eastern), Mexico, Peru	USA: Iowa, Central City	Quercus rubra
SD0047 Stereum lobatum			USA: Iowa, Central City	Hardwood
SD0007 Stereum lobatum			USA: Iowa, Toddville	Carya ovata
SD0025 Stereum lobatum			USA: Iowa, Mt. Vernon	Hardwood
SD0031 Stereum lobatum			USA: Alabama, Vina	Hardwood
SD0054 Stereum lobatum			USA: Alabama, Goshen	Hardwood
MW704103.1 Stereum lobatum voucher S.D. Russell MycoMap 472			USA: Indiana, Monroe County, Bloomington, Griffy Woods Nature Preserve
MH211730.1 Stereum hirsutum voucher FLAS-F-61078			USA: Florida, Putnam County	Quercus	Sporocarp	"Florida, Putnam County, Ordway-Swisher Biological Station, north of C10 intersection. 29.699384, -82.005638. Habitat is longleaf pine with turkey oak, north of C10 intersection. Substrate is rotting decorticate Quercus."
MW619630.1 Stereum hirsutum isolate MC12			USA: Florida, Putnam County
MW704112.1 Stereum lobatum voucher S.D. Russell Mushroom Observer 213497			USA: Indiana, Morgan County, Morgantown
MN749665.1 Stereum sp. isolate B1-ITS4 M16.ab1			USA: Arkansas				A preliminary study of wood-decay fungi in forests of northwest Arkansas
SD0027 Stereum lobatum			USA: Iowa, Cedar Rapids	Hardwood
KR135365.1 Stereum sp. H-118			Mexico
MN864257.1 Stereum sp. isolate 10-A2-ITS1 A03.ab1			USA: Arkansas				A preliminary study of wood-decay fungi in forests of northwest Arkansas
KJ832051.1 Stereum sp. 5 RG-2014 strain TC96			Peru	Hevea brasiliensis
MN965750.1 Stereum sp. isolate 52-D12-ITS4 G23.ab1			USA: Arkansas				A preliminary study of wood-decay fungi in forests of northwest Arkansas
MN749664.1 Stereum sp. isolate B1-ITS1 M14.ab1			USA: Arkansas				A preliminary study of wood-decay fungi in forests of northwest Arkansas
MN965749.1 Stereum sp. isolate 52-D6-ITS1 G11.ab1			USA: Arkansas				A preliminary study of wood-decay fungi in forests of northwest Arkansas
MN864258.1 Stereum sp. isolate 10-A8-ITS4 A15.ab1			USA: Arkansas				A preliminary study of wood-decay fungi in forests of northwest Arkansas
SD0053 Stereum lobatum			USA: Alabama, Guntersville	Hardwood
MRD079-08|Stereum ostrea|ITS			United States, Maryland, Frederick County
SD0035 Stereum lobatum			USA: Iowa, Homestead	Tilia americana
MW704111.1 Stereum lobatum voucher S.D. Russell Mushroom Observer 207915			USA: Indiana, Morgan County, Morgan-Monroe State Forest
MT551950.1 Stereum sp. voucher iNat35101753			USA: Georgia	Quercus		https://www.inaturalist.org/observations/35101753
NAMPA044-19|Stereum|ITS|MT551950			USA: Georgia	Quercus		same as MT551950
MH930268.1 Stereum sp. voucher MES-2718	Stereum sp. (1)	Chile	Chile		Los Lagos, Puyehue National Park, Sendero Pampa Frutilla connector trail, point 3, in mixed woods with Nothofagus dombeyi, on downed log
KJ668447.1 Stereum subtomentosum voucher KUC20121102-17	Stereum subtomentosum (14), Stereum ostrea (10), Stereum cf. ostrea (1), Stereum hirsutum (1)	Europe, North America (eastern), China, South Korea	South Korea
KR673461.1 Stereum subtomentosum voucher KA12-0409			South Korea
MT214925.1 Stereum ostrea voucher CLZhao 42			China
MT214924.1 Stereum ostrea voucher CLZhao 35			China
MT214923.1 Stereum ostrea voucher CLZhao 51			China
MK643443.1 Stereum ostrea isolate JSRK3						inferred location as MK641477 is from India
MK641477.1 Stereum ostrea isolate JSRK7					Fungus
MT214926.1 Stereum ostrea voucher CLZhao 48			China
MH121192.1 Stereum ostrea voucher Dai13358			China
SD0030 Stereum subtomentosum			USA: Iowa, Cedar Rapids	Betula
SD0032 Stereum subtomentosum			USA: Iowa, Cedar Rapids	Hardwood
SD0034 Stereum subtomentosum			USA: Iowa, Homestead	Hardwood
MW704101.1 Stereum subtomentosum voucher S.D. Russell MycoMap 6577			USA: Indiana, Tippecanoe County, West Lafayette, Cumberland Park
MW704098.1 Stereum subtomentosum voucher S.D. Russell MycoMap 975			USA: Indiana, Tippecanoe County, West Lafayette, McCormick Woods
MG748592.1 Stereum hirsutum voucher SDR-MM5663			USA: Indiana, Delaware County, Selma, Oakwood Retreat Center
SD0012 Stereum subtomentosum			USA: Iowa, Central City	Hardwood
SD0020 Stereum subtomentosum			USA: Iowa, Cedar Rapids	Hardwood
MW704102.1 Stereum subtomentosum voucher S.D. Russell MycoMap 6796			USA: Indiana, Warren County, Weiler-Leopold Nature Preserve
KJ140533.1 Stereum ostrea voucher CFMR:DLL2011-006			USA: central Wisconsin		maple-dominated forests
KU041710.1 Stereum ostrea isolate DD1			Serbia
MT044438.1 Stereum subtomentosum voucher SFC20140920 21			Serbia				Investigating wood decaying fungi diversity in Central Siberia, Russia using ITS sequence analysis and interaction with host trees
NOBAS1904-16|Stereum subtomentosum|ITS			Norway, Telemark, Tinn
RBFNG045-13|Stereum cf. ostrea|ITS			Canada, Ontario, Rouge National Park
NOBAS806-15|Stereum subtomentosum|ITS			Norway, Oslo, Oslo
MT214927.1 Stereum ostrea voucher CLZhao 91			China
MT229986.1 Stereum subtomentosum voucher WA0000072734			Poland: Bialowieza Forest
MT214922.1 Stereum ostrea voucher CLZhao 22	Stereum hirsutum (1)	China	China
KU213575.1 Stereum sp. MG283	Stereum spadiceum var. quercinum (1), Stereum sp. (1)	Netherlands
MH854685.1 Stereum spadiceum var. quercinum strain CBS 122.20			Netherlands
SD0039 Stereum gausapatum	Stereum gausapatum (7), Stereum sanguinolentum (3)	North America (eastern)	USA: Iowa		decorticated hardwood
MF161250.1 Stereum sanguinolentum isolate BHI-F409a			USA: World's End, Boston Harbor Islands, MA		bark of fallen log
KT697940.1 Stereum sanguinolentum strain SR10-09MX
NAMPA065-19|Stereum gausapatum complex|ITS|OK346570			United States, Minnesota	Quercus		https://www.inaturalist.org/observations/31897158
MW704108.1 Stereum gausapatum voucher S.D. Russell iNaturalist 8559804			USA: Indiana, Steuben County	Quercus
SD0023 Stereum gausapatum			USA: Iowa, Cedar Rapids	Quercus alba
SD0048 Stereum gausapatum			USA: Iowa, Maquoketa	Quercus
MT551945.1 Stereum gausapatum voucher MO328168			USA: Georgia	Quercus		MO328168
NAMPA038-19|Stereum gausapatum|ITS|MT551945			USA: Georgia	Quercus		same as MT551945
MW899402.1 Stereum sanguinolentum isolate Taxon 37
MH121178.1 Stereum gausapatum voucher He1629	Stereum sanguinolentum (40), Stereum gausapatum (6), Stereum sp. (1)	China	China
MG231860.1 Stereum sanguinolentum voucher CLZhao 1290			China
MG231859.1 Stereum sanguinolentum voucher CLZhao 1270			China
MG231856.1 Stereum sanguinolentum voucher CLZhao 885			China
MG231861.1 Stereum sanguinolentum voucher CLZhao 1300			China
MG231844.1 Stereum sanguinolentum voucher CLZhao 683			China
EF067346.1 Stereum sanguinolentum isolate YMF1.1587
MG231858.1 Stereum sanguinolentum voucher CLZhao 1259			China
EU273556.1 Stereum sanguinolentum isolate XSD-B37
MK404519.1 Stereum sanguinolentum voucher CLZhao 8710			China
MK894090.1 Stereum sanguinolentum voucher SWFC 006338			China
MH121179.1 Stereum gausapatum voucher Dai14261			China
MK894094.1 Stereum sanguinolentum voucher SWFC 009155			China
FJ810153.1 Stereum sanguinolentum strain dd08039			China
MK269296.1 Stereum sanguinolentum voucher CLZhao 4161			China
MN258686.1 Stereum sanguinolentum voucher HFJAU0152			China: Jiangxi
MG231839.1 Stereum sanguinolentum voucher CLZhao 669			China
MK894091.1 Stereum sanguinolentum voucher SWFC 006339			China
MK838868.1 Stereum sanguinolentum voucher SWFC 006339			China
MG231845.1 Stereum sanguinolentum voucher CLZhao 694			China
MK269300.1 Stereum sanguinolentum voucher CLZhao 4891			China
MH121176.1 Stereum gausapatum voucher He20141026 3			China
MG231841.1 Stereum sanguinolentum voucher CLZhao 675			China
MG231857.1 Stereum sanguinolentum voucher CLZhao 893			China
MK269298.1 Stereum sanguinolentum voucher CLZhao 4774			China
FJ810172.1 Stereum sanguinolentum strain dd08075			China
MG231849.1 Stereum sanguinolentum voucher CLZhao 707			China
MK404508.1 Stereum sanguinolentum voucher CLZhao 6215			China
MK894088.1 Stereum sanguinolentum voucher SWFC 006215			China
MK838865.1 Stereum sanguinolentum voucher SWFC 006215			China
MK404509.1 Stereum sanguinolentum voucher CLZhao 6252			China
MK269302.1 Stereum sanguinolentum voucher CLZhao 5154			China
MK269303.1 Stereum sanguinolentum voucher CLZhao 5165			China
MK838864.1 Stereum sanguinolentum voucher SWFC 006161			China
MK795187.1 Stereum sanguinolentum voucher CLZhao 6161			China
MK343659.1 Stereum sanguinolentum voucher CLZhao 4243 i			China
MG231842.1 Stereum sanguinolentum voucher CLZhao 677			China
MG231838.1 Stereum sanguinolentum voucher CLZhao 668			China
MG231840.1 Stereum sanguinolentum voucher CLZhao 673			China
MH121181.1 Stereum gausapatum voucher Cui6072			China
MH121180.1 Stereum gausapatum voucher He2779			China
MK404515.1 Stereum sanguinolentum voucher CLZhao 8490			China
MH121177.1 Stereum gausapatum voucher Dai15034			China
MK404516.1 Stereum sanguinolentum voucher CLZhao 8541 i			China
MK404510.1 Stereum sanguinolentum voucher CLZhao 6272			China
FJ810158.1 Stereum sanguinolentum strain dd08050			China
MN894290.1 Stereum sp. isolate XE02
MH121182.1 Stereum sp. YZ-2018a voucher He20140720-22	Stereum sp. (3), Stereum sanguinolentum (1), Stereum spectabile (1)	China, Japan	China
MH121183.1 Stereum sp. YZ-2018a voucher He20140720-5			China
MT214939.1 Stereum spectabile voucher CLZhao 3316			China
MK269292.1 Stereum sanguinolentum voucher CLZhao 3316			China
LC327053.1 Stereum sp. clone: M2197			Japan: Okinawa	Erythrorchis altissima	mycorrhiza of Erythrorchis altissima
KC505591.1 Stereum sp. HE2794	Stereum sanguinolentum (5), Stereum sp. (3), Stereum hirsutum (1)	China
MK269290.1 Stereum sanguinolentum voucher CLZhao 1792			China
JX460855.1 Stereum sp. 1.1503			China: Xishuangbanna		wood
JX460856.1 Stereum sp. 1.1504			China: Xishuangbanna		wood
MK269306.1 Stereum sanguinolentum voucher CLZhao 5706			China
MG231851.1 Stereum sanguinolentum voucher CLZhao 762			China
MG231850.1 Stereum sanguinolentum voucher CLZhao 742			China
MH121184.1 Stereum hirsutum voucher He2536			China
MZ519917.1 Stereum sanguinolentum voucher dcy2981(HGASMF01-10864)			China: Guizhou, duyun city, doupengshan nature reserve
MW288748.1 Stereum sp. strain EXF-15131	Stereum sanguinolentum (22), Stereum hirsutum (3), Stereum striatum (1), Stereum sp. (1)	China, Spain, North America (eastern)					Fungi on old/deteriorated canvas paintings
MT908781.1 Stereum sanguinolentum isolate Otu0406
MK343661.1 Stereum sanguinolentum voucher CLZhao 4470			China
MK343665.1 Stereum sanguinolentum voucher CLZhao 5839			China
MK269295.1 Stereum sanguinolentum voucher CLZhao 4125			China
MK404517.1 Stereum sanguinolentum voucher CLZhao 8696			China
MK838863.1 Stereum sanguinolentum voucher SWFC 004695			China
MK795186.1 Stereum sanguinolentum voucher CLZhao 4695			China
MK894092.1 Stereum sanguinolentum voucher SWFC 006436			China
MK269304.1 Stereum sanguinolentum voucher CLZhao 5682			China
MK343663.1 Stereum sanguinolentum voucher CLZhao 5533			China
MK269305.1 Stereum sanguinolentum voucher CLZhao 5700			China
MK343660.1 Stereum sanguinolentum voucher CLZhao 4307			China
MK404511.1 Stereum sanguinolentum voucher CLZhao 6277			China
MK343664.1 Stereum sanguinolentum voucher CLZhao 5543			China
MK269309.1 Stereum sanguinolentum voucher CLZhao 5806			China
MK894089.1 Stereum sanguinolentum voucher SWFC 006317			China
MK404507.1 Stereum sanguinolentum voucher CLZhao 6213			China
MW826205.1 Stereum sanguinolentum strain 240315GAR32F13			Spain		air sample		Environment-driven control of the dispersal of fungi in subterranean ecosystems: the case of La Garma Cave (northern Spain)
MH121185.1 Stereum hirsutum voucher He2632			China
MK894093.1 Stereum sanguinolentum voucher SWFC 006491			China
MZ519903.1 Stereum hirsutum voucher wm448(HGASMF01-5253)
MK404512.1 Stereum sanguinolentum voucher CLZhao 8172			China
MH121186.1 Stereum hirsutum voucher He3129			China
MN864252.1 Stereum sanguinolentum isolate 4-D7-ITS4 G13.ab1			China
MN864251.1 Stereum sanguinolentum isolate 4-D1-ITS1 G01.ab1			USA: Arkansas				A preliminary study of wood-decay fungi in forests of northwest Arkansas
SD0051 Stereum striatum			USA: Alabama, Goshen	Hardwood
KJ676518.1 Stereum cf. sanguinolentum BCC 22926	Stereum cf. sanguinolentum (1)	Thailand	Thailand, Nakhon Ratchasima province, Khao Yai National Park
KY449390.1 Stereum sanguinolentum isolate IRET46	Stereum sanguinolentum (4)	Gabon	Gabon	Desbordesia glaucescens
KY449391.1 Stereum sanguinolentum isolate IRET47			Gabon	Desbordesia glaucescens
KY449392.1 Stereum sanguinolentum isolate IRET48			Gabon	Desbordesia glaucescens
KY449393.1 Stereum sanguinolentum isolate IRET49			Gabon	Desbordesia glaucescens
MH121195.1 Stereum lithocarpi voucher Dai13241	Stereum lithocarpi (4), Stereum sanguinolentum (1)	China	China
MH121197.1 Stereum lithocarpi voucher Yuan3288			China
MK269301.1 Stereum sanguinolentum voucher CLZhao 5054			China
MH121196.1 Stereum lithocarpi voucher He2704			China
MZ668962.1 Stereum lithocarpi voucher LXL21 (HGASMF01-13446)			China: Guizhou, Duyun City, Doupengshan Mountain, Huanghe Village
