## Supplementary Table 1 for "DNA, Morphology, and Ecology Resurrect Previously Synonymized Species of North American *Stereum* and Suggest Extensive Undescribed Global Diversity"

### Sheet: Sheet1
Supplementary Table 1. Taxa included in phylogenetic analysis including collection data, vouchers, and accession numbers.
Personal Collection no.	Herbarium Accession no.	Revised ID	Original ID	Location	GPS Coordinates	iNaturalist ID	GenBank Accession no.	Substrate
SD0002	ISC 454948	Stereum fasciatum	Stereum ostrea	Cedar Rapids, IA	42.00530704 N 91.56669945 W	8671795	MW219141	Quercus alba
SD0005	ISC 454949	Stereum complicatum	Stereum complicatum	Cedar Rapids, IA	42.006663 N 91.569884 W	59879686	MW132080	Hardwood
SD0007	ISC 454950	Stereum lobatum	Stereum ostrea	Toddville, IA	42.09934134 N 91.75594183 W	9705348	MW219112	Carya ovata
SD0008	ISC 454951	Stereum complicatum	Stereum complicatum	Toddville, IA	42.09901 N 91.755838 W	19024153	MW132081	Hardwood
SD0010	ISC 454952	Stereum complicatum	Stereum complicatum	Mt. Vernon, IA	41.89896304 N 91.48367087 W	9564870	MW132082	Hardwood
SD0012	ISC 454953	Stereum subtomentosum	Stereum hirsutum	Central City, IA	42.2133460819 N 91.5435951673 W	19024235	MW197443	Hardwood
SD0013	ISC 454954	Stereum complicatum	Stereum complicatum	Central City, IA	42.21380938 N 91.54359371 W	19024271	MW132083	Hardwood
SD0019	ISC 454955	Stereum fasciatum	Stereum ostrea	Cedar Rapids, IA	41.9703498 N 91.5875476 W	13708432	MW219140	Hardwood
SD0020	ISC 454956	Stereum subtomentosum	Stereum ostrea	Cedar Rapids, IA	41.97007352 N 91.59099844 W	13708507	MW197442	Hardwood
SD0022	ISC 454957	Stereum fasciatum	Stereum ostrea	Cedar Rapids, IA	41.96928863 N 91.59225843 W	8317624	MW219139	Populus deltoides
SD0023	ISC 454958	Stereum gausapatum	Stereum gausapatum	Cedar Rapids, IA	41.96930212 N 91.58904619 W	13750325	MW198058	Quercus alba
SD0025	ISC 454959	Stereum lobatum	Stereum ostrea	Mt. Vernon, IA	41.89833209 N 91.48480468 W	12494830	MW219111	Hardwood
SD0026	ISC 454960	Stereum lobatum	Stereum ostrea	Central City, IA	42.22393886 N 91.54316937 W	13151425	MW219110	Quercus rubra
SD0027	ISC 454961	Stereum lobatum	Stereum ostrea	Cedar Rapids, IA	42.00945632 N 91.57635104 W	13992043	MW219109	Hardwood
SD0028	ISC 454962	Stereum complicatum	Stereum complicatum	Toddville, IA	42.08706334 N 91.76554189 W	14109784	MW132084	Hardwood
SD0029	ISC 454963	Stereum fasciatum	Stereum ostrea	Cedar Rapids, IA	42.00992866 N 91.5733616 W	13992061	MW219138	Quercus alba
SD0030	ISC 454964	Stereum subtomentosum	Stereum ostrea	Cedar Rapids, IA	42.02686135 N 91.72864418 W	14201337	MW197441	Betula
SD0031	ISC 454965	Stereum lobatum	Stereum ostrea	Vina, AL	34.45011069 N 87.98298005 W	12653541	MW219108	Hardwood
SD0032	ISC 454966	Stereum subtomentosum	Stereum hirsutum	Cedar Rapids, IA	41.96937897 N 91.59167423 W	13750363	MW197440	Hardwood
SD0034	ISC 454967	Stereum subtomentosum	Stereum hirsutum	Homestead, IA	41.76767421 N 91.87976291 W	14575926	MW197439	Hardwood
SD0035	ISC 454968	Stereum lobatum	Stereum ostrea	Homestead, IA	41.76716015 N 91.88214488 W	14581271	MW219107	Tilia americana
SD0036	ISC 454969	Stereum sanguinolentum	Stereum sanguinolentum	Toddville, IA	42.09754684 N 91.7560792 W	14652976	MW198057	Pinus strobus
SD0039	ISC 454970	Stereum gausapatum	Stereum gausapatum	Central City, IA	42.21451457 N 91.54637958 W	14725260	MW198056	Hardwood
SD0040	ISC 454971	Stereum complicatum	Stereum complicatum	Central City, IA	42.21421407 N 91.54698225 W	14725532	MW132085	Hardwood
SD0041	ISC 454972	Stereum fasciatum	Stereum ostrea	Cedar Rapids, IA	41.96788977 N 91.58194713 W	15178270	MW219137	Hardwood
SD0042	ISC 454973	Stereum complicatum	Stereum complicatum	Cedar Rapids, IA	41.96937751 N 91.58662002 W	15178294	MW132085	Hardwood
SD0043	ISC 454974	Stereum fasciatum	Stereum ostrea	Grant, AL	34.44427785 N 86.33917893 W	12779982	MW219136	Hardwood
SD0046	ISC 454975	Stereum lobatum	Stereum ostrea	Mt. Vernon, IA	41.90488893 N 91.50849332 W	15250205	MW219106	Carya ovata
SD0047	ISC 454976	Stereum lobatum	Stereum ostrea	Central City, IA	42.21695895 N 91.54493417 W	15320607	MW219105	Hardwood
SD0048	ISC 454977	Stereum gausapatum	Stereum hirsutum	Maquoketa, IA	42.11860587 N 90.77452929 W	16110487	MW198055	Hardwood
SD0049	ISC 454978	Stereum sanguinolentum	Stereum sanguinolentum	Goshen, AL	31.71356163 N 86.0591069 W	19559179	MW198054	Pinus taeda
SD0050	ISC 454979	Stereum complicatum	Stereum	Goshen, AL	31.67680582 N 86.19746112 W	19774388	MW132087	Pinus taeda
SD0051	ISC 454980	Stereum striatum	Stereum	Goshen, AL	31.6292607941 N 86.0024681297 W	19774395	MW198053	Hardwood
SD0052	ISC 454981	Stereum lobatum	Stereum ostrea	Mary Esther, FL	30.4134526 N 86.6658315 W	19922353	MW219104	Hardwood
SD0053	ISC 454982	Stereum lobatum	Stereum ostrea	Guntersville, AL	34.38312861 N 86.20634405 W	19559158	MW219103	Hardwood
SD0054	ISC 454983	Stereum lobatum	Stereum ostrea	Goshen, AL	31.69701004 N 86.05894787 W	19559171	MW219102	Hardwood
LCM8004	N/A	Xylobolus subpileatus	Xylobolus subpileatus	Gainesville, FL	29.646684 N 82.358474 W	26613386	MW198052	Hardwood
N/A	N/A	Stereum hirsutum	Stereaceae	MT	N/A	N/A	JF705934.1	Pinus monticola
N/A	N/A	Stereum hirsutum	Stereum hirsutum	CA	N/A	N/A	MN218206.1	Prunus dulcis
N/A	N/A	Stereum hirsutum	Stereum hirsutum	CA	37.8462 N 122.068 W	N/A	MH160727	Quercus agrifolia
N/A	N/A	Stereum hirsutum	Stereum hirsutum	Germany	N/A	N/A	KX838369.2	Arrhenatherum elatius
N/A	N/A	Stereum hirsutum	Stereum hirsutum	India	N/A	N/A	KX440605.1	N/A
N/A	N/A	Stereum hirsutum	Stereum hirsutum	Norway	60.292 N 10.69 E	N/A	NOBAS768-15 (BOLD)	N/A
N/A	N/A	Stereum hirsutum	Stereum hirsutum	Norway	59.866 N 5.524 E	N/A	NOBAS7709-19 (BOLD)	N/A
